# Taxonomic sampling and rare genomic changes overcome long-branch attraction in the phylogenetic placement of pseudoscorpions

**DOI:** 10.1101/2020.11.18.389098

**Authors:** Andrew Z. Ontano, Guilherme Gainett, Shlomi Aharon, Jesús A. Ballesteros, Ligia R. Benavides, Kevin F. Corbett, Efrat Gavish-Regev, Mark S. Harvey, Scott Monsma, Carlos E. Santibáñez-López, Emily V.W. Setton, Jakob T. Zehms, Jeanne A. Zeh, David W. Zeh, Prashant P. Sharma

**Affiliations:** Department of Integrative Biology, University of Wisconsin-Madison, Madison, WI, USA 53706; National Natural History Collections, The Hebrew University of Jerusalem, Jerusalem, Israel 9190401; Department of Organismic and Evolutionary Biology, Harvard University, Cambridge, MA, USA 02138; Collections & Research, Western Australian Museum, 49 Kew Street, Welshpool, Western Australia 6106, Australia; Lucigen Corporation, 2905 Parmenter Street, Middleton, WU, USA 53562.; Department of Biology, Eastern Connecticut State University, 83 Windham Street, Willimantic, CT 06226, USA; Department of Biology and Program in Ecology, Evolution & Conservation Biology, University of Nevada, Reno, NV 89557, USA

**Keywords:** arachnids, ohnologs, supermatrix, species tree reconciliation, microRNA

## Abstract

Long-branch attraction is a systematic artifact that results in erroneous groupings of fast-evolving taxa. The combination of short, deep internodes in tandem with LBA artifacts has produced empirically intractable parts of the Tree of Life. One such group is the arthropod subphylum Chelicerata, whose backbone phylogeny has remained unstable despite improvements in phylogenetic methods and genome-scale datasets. Pseudoscorpion placement is particularly variable across datasets and analytical frameworks, with this group either clustering with other long-branch orders or with Arachnopulmonata (scorpions and tetrapulmonates). To surmount LBA, we investigated the effect of taxonomic sampling via sequential deletion of basally branching pseudoscorpion superfamilies, as well as varying gene occupancy thresholds in supermatrices. We show that concatenated supermatrices and coalescent-based summary species tree approaches support a sister group relationship of pseudoscorpions and scorpions, when more of the basally branching taxa are sampled. Matrix completeness had demonstrably less influence on tree topology. As an external arbiter of phylogenetic placement, we leveraged the recent discovery of an ancient genome duplication in the common ancestor of Arachnopulmonata as a litmus test for competing hypotheses of pseudoscorpion relationships. We generated a high-quality developmental transcriptome and the first genome for pseudoscorpions to assess the incidence of arachnopulmonate-specific duplications (e.g., homeobox genes and miRNAs). Our results support the inclusion of pseudoscorpions in Arachnopulmonata, as the sister group of scorpions. Panscorpiones (**new name**) is proposed for the clade uniting Scorpiones and Pseudoscorpiones.
