## Supplementary Table S1 for "Taxonomic sampling and rare genomic changes overcome long-branch attraction in the phylogenetic placement of pseudoscorpions"

### Sheet: Taxonomic Data
Order	Family	Species	NCBI Accession
Pseudoscorpiones	Pseudotyrannochthoniidae	Pseudotyrannochthonius sp. A	SRX6098513
Pseudoscorpiones	Pseudotyrannochthoniidae	Pseudotyrannochthonius sp. B	SRX6098514
Pseudoscorpiones	Chthoniidae	Ephippiochthonius tetrachelatus	SRX6098528
Pseudoscorpiones	Chthoniidae	Lagynochthonius australicus	SRX6098495
Pseudoscorpiones	Chthoniidae	Chthoniidae sp.	SRX6098512
Pseudoscorpiones	Chthoniidae	Lechytia hoffi	SRX6098500
Pseudoscorpiones	Feaellidae	Feaella (Tetrafeaella) capensis	SRX6098525
Pseudoscorpiones	Pseudogarypidae	Pseudogarypus banksi	SRX6098518
Pseudoscorpiones	Bochicidae	Bochica withi	SRX6098509
Pseudoscorpiones	Hyidae	Indohya sp.	SRX6098496
Pseudoscorpiones	Ideoroncidae	Dhanus sumatranus	SRX6098527
Pseudoscorpiones	Gymnobisiidae	Gymnobisium sp.	SRX6098524
Pseudoscorpiones	Neobisiidae	Microbisium brunneum	SRX6098498
Pseudoscorpiones	Neobisiidae	Microcreagrinae sp.	SRX6098502
Pseudoscorpiones	Neobisiidae	Microbisium sp.	SRX6098497
Pseudoscorpiones	Neobisiidae	Novobisium sp.	SRX6098519
Pseudoscorpiones	Parahyidae	Parahya submersa	SRX6098522
Pseudoscorpiones	Syarinidae	Ideobisium crassimanum	SRX6098532
Pseudoscorpiones	Garypidae	Garypus californicus	SRX6098526
Pseudoscorpiones	Garypidae	Synsphyronus apimelus	SRX450967
Pseudoscorpiones	Geogarypidae	Afrogarypus subimpressus	SRX6098507
Pseudoscorpiones	Geogarypidae	Geogarypus maculatus	SRX6098523
Pseudoscorpiones	Hesperolpiidae	Apolpium sp.	SRX6098508
Pseudoscorpiones	Garypinidae	Protogarypinus giganteus	SRX6098516
Pseudoscorpiones	Garypinidae	Pseudogarypinus frontalis	SRX6098517
Pseudoscorpiones	Larcidae	Larca granulata	SRX6098493
Pseudoscorpiones	Cheiridiidae	Cheiridiidae sp.	SRX6098503
Pseudoscorpiones	Sternophoridae	Sternophoridae sp.	SRX6098491
Pseudoscorpiones	Atemnidae	Oratemnus curtus	SRX6098520
Pseudoscorpiones	Withiidae	Cacodemonius segmentidentatus	SRX6098510
Pseudoscorpiones	Cheliferidae	Chelifer cancroides	SRX449881
Pseudoscorpiones	Cheliferidae	Cheliferidae sp.	SRX6098504
Pseudoscorpiones	Cheliferidae	Parachelifer persimilis	SRX6098521
Pseudoscorpiones	Cheliferidae	Protochelifer sp.	SRX6098515
Pseudoscorpiones	Chernetidae	Chernetidae sp. A	SRX6098511
Pseudoscorpiones	Chernetidae	Chernetidae sp. B	SRX6098506
Pseudoscorpiones	Chernetidae	Conicochernes crassus	SRX6098529, PRJNA675208
Pseudoscorpiones	Chernetidae	Haplochernes kraepelini	SRX848925
Pseudoscorpiones	Chernetidae	Hesperochernes sp.	SRX652493
Pseudoscorpiones	Chernetidae	Lamprochernes savignyi	SRX6098494
Pseudoscorpiones	Chernetidae	Cordylochernes scorpioides	GCA_003123905.1
Scorpiones	Euscorpiidae	Megacormus gertschi	SRX1837205
Scorpiones	Euscorpiidae	Scorpiops sp.	SRX848924
Scorpiones	Caraboctonidae	Hadrurus sp.	SRX815831
Scorpiones	Scorpionidae	Pandinus imperator	SRX815750
Scorpiones	Chaerilidae	Chaerilus celebensis	SRX815898
Scorpiones	Buthidae	Parabuthus transvaalicus	SRX815875
Scorpiones	Buthidae	Androctonus australis	SRX815858
Scorpiones	Buthidae	Centruroides sculpturatus	GCA_000671375.2
Scorpiones	Buthidae	Tityus serrulatus	SRX1639539
Scorpiones	Pseudochactidae	Troglokhammouanus steineri	SRX815856
Scorpiones	Pseudochactidae	Vietbocap lao	SRX815857
Scorpiones	Iuridae	Iurus dekanum	SRX815834
Araneae	Salticidae	Habronattus ustulatus	SRX763246
Araneae	Oxyopidae	Peucetia longipalpis	SRX652514
Araneae	Cybaeidae	Calymmaria persica	SRX1560159
Araneae	Eresidae	Stegodyphus mimosarum	ERX048741
Araneae	Linyphiidae	Frontinella communis	SRX652520
Araneae	Araneidae	Neoscona arabesca	SRX4510071
Araneae	Pholcidae	Pholcus phalangoides	SRR3144082
Araneae	Theridiidae	Parasteatoda tepidariorum	GCA_000365465.3
Araneae	Sicariidae	Loxosceles reclusa	GCA_001188405.1
Araneae	Scytodidae	Scytodes thoracica	SRX652514
Araneae	Filistatidae	Kukulcania sp.	SRX652494
Araneae	Idiopidea	Idiops bersebaensis	SRX652523
Araneae	Microhexuridae	Microhexura sp.	SRX652506
Araneae	Theraphosidae	Acanthoscurria geniculata	SRX373163
Araneae	Theraphosidae	Aphonopelma hentzi	pending
Araneae	Anthrodiaetidae	Aliatypus sp.	SRX652492
Araneae	Liphistiidae	Liphistius malayanus	SRX450965
Araneae	Liphistiidae	Liphistius sp.	SRX652489
Amblypygi	Phrynichidae	Damon variegatus	SRX450910
Amblypygi	Phrynidae	Phrynus marginemaculatus	PRJNA646521
Amblypygi	Charinidae	Charinus ioanniticus	PRJNA649577
Amblypygi	Charinidae	Charinus israelensis	PRJNA649577
Thelyphonida	Thelyphonidae	Mastigoproctus giganteus	SRX450914
Schizomida	Hubbardiidae	Stenochrus portoricensis	SRX3932195
Ricinulei	Ricinoididae	Cryptocellus bocas	SRX1001105
Ricinulei	Ricinoididae	Cryptocellus sp.	SRX1001105
Ricinulei	Ricinoididae	Cryptocellus becki	SRX998571
Ricinulei	Ricinoididae	Pseudocellus pearsi	SRX451793
Ricinulei	Ricinoididae	Ricinoides atewa	SRX451011
Xiphosura	Limulidae	Carcinoscorpius rotundicauda	GCA_011833715.1
Xiphosura	Limulidae	Tachypleus tridentatus	GCA_004210375.1
Xiphosura	Limulidae	Limulus polyphemus	GCA_000517525.1
Opiliones	Protolophidae	Protolophus singularis	SRX450934
Opiliones	Sckerisimatidae	Leiobunum verrucosum	SRX450936
Opiliones	Phalangiidae	Phalangium opilio	SRX450969
Opiliones	Caddidae	Caddo agilis	pending
Opiliones	Ceratolasmatidae	Hesperonemastoma modestum	SRX450937
Opiliones	Trogulidae	Trogulus martensi	SRX450964
Opiliones	Triaenonychidae	Larifuga capensis	SRX451010
Opiliones	Triaenonychidae	Sclerobunus nondimorphicus	SRX647445
Opiliones	Zalmoxidae	Pachylicus acutus	SRX451775
Opiliones	Stygnopsidae	Karos barbarikos	PRJNA556673
Opiliones	Neogoveidae	Metasiro savannahensis	SRX205297
Opiliones	Sironidae	Siro boyerae	SRX450933
Opiliones	Pettalidae	Aoraki denticulata	SRX637421
Solifugae	Eremobatidae	Eremobates sp.	SRX451779
Solifuae	Galeodidae	Galeodes sp.	SRX4907785
Parasitiformes	Ixodidae	Rhipicephalus microplus	GCA_002176555.1
Parasitiformes	Ixodidae	Amblyomma americanum	-1
Parasitiformes	Ixodidae	Hyalomma excavatum	SRR3157672
Parasitiformes	Ixodidae	Ixodes scapularis	GCA_000208615.1
Parasitiformes	Argasidae	Ornithodoros rostratus	SRR1732011
Opillioacariformes	Opilioacaridae	Adenacarus sp.	SRX4907784
Parasitiformes	Laelapidae	Tropilaelaps mercedesae	GCA_002081605.1
Parasitiformes	Varroidae	Varroa destructor	SRR3927486
Parasitiformes	Phytoseiidae	Galendromus occidentalis	GCA_000255335.1
Acariformes	Nothridae	Nothrus palustris	SRR4039021
Acariformes	Hermanniidae	Hermannia gibba	SRX2030131
Acariformes	Achipteriidae	Achipteria coleoptratra	SRR4039018
Acariformes	Sarcoptidae	Sarcoptes scabei	GCA_000828355.1
Acariformes	Pyroglyphidae	Dermatophagoides farinae	SRR1016494
Acariformes	Acaridae	Rhizoglyphus robini	SRX330812
Acariformes	Hypchthoniidae	Hypochthonius rufulus	SRR4039020
Acariformes	Tetranychidae	Tetranychus cinnabarinus	SRR519097
Acariformes	Tetranychidae	Tetranychus urticae	GCA_000239435.1
Acariformes	Tetranychidae	Panonychus citri	SRR341928
Pantopoda	Ammotheidae	Tanystylum orbiculare	pending
Pantopoda	Phoxichilidae	Phoxichilidium cf.femoratum	pending
Pantopoda	Callipallenidae	Stylopallene cheilorhynchus	pending
Pantopoda	Callipallenidae	Meridionale flava	pending
Pantopoda	Nymphonidae	Nymphon molleri	pending
Pantopoda	Phoxichilidae	Anoplodactylus insignis	SRX2544807
Pantopoda	Pycnogonidae	Pycnogonium litorale	SRX4717995
Hymenoptera	Formicidae	Camponotus floridanus	GCA_003227725.1
Hymenoptera	Pteromalidae	Nasonia vitripenis	GCA_004768525.1
Diptera	Drosophilidae	Drosophila melanogaster	GCA_002310775.1
Coleoptra	Tenebrionidae	Tribolium castaneum	GCA_000002335.3
Isoptera	Archotermopsidae	Zootermopsos nevadensis	GCA_000696155.1
Entomobryomorpha	Isotomidae	Folsomia candida	GCA_002217175.1
Cladocera	Daphniidae	Daphnia pulex	GCA_900092285.2
Amphipdoa	Hyallellidae	Hyalella azteca	GCA_000764305.2
Scolopendromorpha	Scolopendridae	Alipes grandidieri	SRX205685
Glomeria	Glomeridae	Glomeris marginata	SRX1638914
Lithobiomorpha	Lithobiidae	Lithobius atkinsoni	SRX4717996
Geophilomorpha	Linotaeniidae	Strigamia maritima	GCA_000239455.1
Scolopendromorpha	Scolopendridae	Symphyllela vulgaris	SRR6144316
Euonychophora	Peripatidae	Epiperipatus sp.	SRX5426511
Euonychophora	Peripatopsidae	Peripatopsis overbergiensis	SRX451023
Euonychophora	Peripatopsidae	Opisthopatus cinctipes	pending
1 - Sequences pooled from GenBank Protein Database

### Sheet: Pseudoscorpion subsampling
Family	Species	T6	T5	T4	T3	T2	T1	T0
Pseudotyrannochthoniidae	Pseudotyrannochthonius sp. A							x
Pseudotyrannochthoniidae	Pseudotyrannochthonius sp. B							x
Chthoniidae	Ephippiochthonius tetrachelatus							x
Chthoniidae	Lagynochthonius australicus							x
Chthoniidae	Chthoniidae sp.							x
Chthoniidae	Lechytia hoffi							x
Feaellidae	Feaella (Tetrafeaella) capensis						x	x
Pseudogarypidae	Pseudogarypus banksi						x	x
Bochicidae	Bochica withi					x	x	x
Hyidae	Indohya sp.					x	x	x
Ideoroncidae	Dhanus sumatranus					x	x	x
Gymnobisiidae	Gymnobisium sp.					x	x	x
Neobisiidae	Microbisium brunneum					x	x	x
Neobisiidae	Microcreagrinae sp.					x	x	x
Neobisiidae	Microbisium sp.					x	x	x
Neobisiidae	Novobisium sp.					x	x	x
Parahyidae	Parahya submersa					x	x	x
Syarinidae	Ideobisium crassimanum					x	x	x
Garypidae	Garypus californicus				x	x	x	x
Garypidae	Synsphyronus apimelus				x	x	x	x
Geogarypidae	Afrogarypus subimpressus				x	x	x	x
Geogarypidae	Geogarypus maculatus				x	x	x	x
Hesperolpiidae	Apolpium sp.				x	x	x	x
Garypinidae	Protogarypinus giganteus			x	x	x	x	x
Garypinidae	Pseudogarypinus frontalis			x	x	x	x	x
Larcidae	Larca granulata			x	x	x	x	x
Cheiridiidae	Cheiridiidae sp.		x	x	x	x	x	x
Sternophoridae	Sternophoridae sp.		x	x	x	x	x	x
Atemnidae	Oratemnus curtus	x	x	x	x	x	x	x
Withiidae	Cacodemonius segmentidentatus	x	x	x	x	x	x	x
Cheliferidae	Cheliferidae sp.	x	x	x	x	x	x	x
Cheliferidae	Parachelifer persimilis	x	x	x	x	x	x	x
Cheliferidae	Protochelifer sp.	x	x	x	x	x	x	x
Chernetidae	Chernetidae sp. A	x	x	x	x	x	x	x
Chernetidae	Chernetidae sp. B	x	x	x	x	x	x	x
Chernetidae	Conicochernes crassus	x	x	x	x	x	x	x
Chernetidae	Haplochernes kraepelini	x	x	x	x	x	x	x
Chernetidae	Lamprochernes savignyi	x	x	x	x	x	x	x
Cheliferidae	Chelifer cancroides	x	x	x	x	x	x	x
Chernetidae	Hesperochernes sp.	x	x	x	x	x	x	x
