## Supplementary Table S2 for "Taxonomic sampling and rare genomic changes overcome long-branch attraction in the phylogenetic placement of pseudoscorpions"

### Sheet: Representation by superfamily
Superfamily	G6	G5	G4	G3	G2	G1
Chthonoidea	1001	944	845	692	480	248
Feaelloidea	923	882	796	666	464	245
Neobisioidea	1002	945	846	693	480	248
Garypoidea	1000	944	846	693	480	248
Garypinoidea	896	858	785	657	469	247
Sternophoroidea + Cheiridioidea	944	898	813	674	468	244
Cheliferoidea	1000	943	844	693	480	248

### Sheet: G6 (55% complete)
Species	Family	Group	Loci	Proportion gaps/missing
Oratemnus curtus	Atemnidae	Cheliferoidea	862	0.3276
Chelifer cancroides	Cheliferidae	Cheliferoidea	103	0.9582
Cheliferidae sp.	Cheliferidae	Cheliferoidea	721	0.5231
Parachelifer persimilis	Cheliferidae	Cheliferoidea	649	0.6261
Protochelifer sp.	Cheliferidae	Cheliferoidea	835	0.3524
Chernetidae sp. A	Chernetidae	Cheliferoidea	754	0.4462
Chernetidae sp. B	Chernetidae	Cheliferoidea	743	0.5268
Conicochernes crassus	Chernetidae	Cheliferoidea	643	0.6302
Haplochernes kraepelini	Chernetidae	Cheliferoidea	708	0.5683
Hesperochernes sp.	Chernetidae	Cheliferoidea	796	0.3816
Lamprochernes savignyi	Chernetidae	Cheliferoidea	898	0.1347
Cacodemonius segmentidentatus	Withiidae	Cheliferoidea	757	0.2963
Chthoniidae sp.	Chthoniidae	Chthonoidea	409	0.8057
Ephippiochthonius tetrachelatus	Chthoniidae	Chthonoidea	874	0.367
Lagynochthonius australicus	Chthoniidae	Chthonoidea	917	0.1421
Lechytia hoffi	Chthoniidae	Chthonoidea	848	0.3758
Pseudotyrannochthonius sp. A	Pseudotyrannochthoniidae	Chthonoidea	912	0.1305
Pseudotyrannochthonius sp. B	Pseudotyrannochthoniidae	Chthonoidea	339	0.7044
Feaella (Tetrafeaella) capensis	Feaellidae	Feaelloidea	855	0.3776
Pseudogarypus banksi	Pseudogarypidae	Feaelloidea	552	0.7085
Protogarypinus giganteus	Garypinidae	Garypinoidea	580	0.6664
Pseudogarypinus frontalis	Garypinidae	Garypinoidea	780	0.4934
Larca granulata	Larcidae	Garypinoidea	564	0.6797
Garypus californicus	Garypidae	Garypoidea	933	0.1004
Synsphyronus apimelus	Garypidae	Garypoidea	726	0.4662
Afrogarypus subimpressus	Geogarypidae	Garypoidea	852	0.3817
Geogarypus maculatus	Geogarypidae	Garypoidea	943	0.1222
Apolpium sp.	Hesperolpiidae	Garypoidea	914	0.2137
Bochica withi	Bochicidae	Neobisioidea	931	0.157
Gymnobisium sp.	Gymnobisiidae	Neobisioidea	877	0.3092
Indohya sp.	Hyidae	Neobisioidea	225	0.8972
Dhanus sumatranus	Ideoroncidae	Neobisioidea	544	0.7221
Microbisium brunneum	Neobisiidae	Neobisioidea	763	0.5229
Microbisium sp.	Neobisiidae	Neobisioidea	827	0.3911
Microcreagrinae sp.	Neobisiidae	Neobisioidea	834	0.395
Novobisium sp.	Neobisiidae	Neobisioidea	731	0.5322
Parahya submersa	Parahyidae	Neobisioidea	873	0.3237
Ideobisium crassimanum	Syarinidae	Neobisioidea	931	0.1374
Cheiridiidae sp.	Cheiridiidae	Sternophoroidea + Cheiridioidea	830	0.4464
Sternophoridae sp.	Sternophoridae	Sternophoroidea + Cheiridioidea	772	0.3734

### Sheet: G5 (60% complete)
Species	Family	Group	Loci	Proportion gaps/missing
Oratemnus curtus	Atemnidae	Cheliferoidea	825	0.3228
Chelifer cancroides	Cheliferidae	Cheliferoidea	99	0.9576
Cheliferidae sp.	Cheliferidae	Cheliferoidea	693	0.5175
Parachelifer persimilis	Cheliferidae	Cheliferoidea	631	0.6195
Protochelifer sp.	Cheliferidae	Cheliferoidea	797	0.3485
Chernetidae sp. A	Chernetidae	Cheliferoidea	718	0.4433
Chernetidae sp. B	Chernetidae	Cheliferoidea	719	0.5222
Conicochernes crassus	Chernetidae	Cheliferoidea	621	0.6257
Haplochernes kraepelini	Chernetidae	Cheliferoidea	681	0.5653
Hesperochernes sp.	Chernetidae	Cheliferoidea	771	0.3705
Lamprochernes savignyi	Chernetidae	Cheliferoidea	854	0.1296
Cacodemonius segmentidentatus	Withiidae	Cheliferoidea	715	0.2942
Chthoniidae sp.	Chthoniidae	Chthonoidea	396	0.8033
Ephippiochthonius tetrachelatus	Chthoniidae	Chthonoidea	835	0.361
Lagynochthonius australicus	Chthoniidae	Chthonoidea	874	0.1348
Lechytia hoffi	Chthoniidae	Chthonoidea	811	0.371
Pseudotyrannochthonius sp. A	Pseudotyrannochthoniidae	Chthonoidea	869	0.1248
Pseudotyrannochthonius sp. B	Pseudotyrannochthoniidae	Chthonoidea	318	0.706
Feaella (Tetrafeaella) capensis	Feaellidae	Feaelloidea	818	0.3745
Pseudogarypus banksi	Pseudogarypidae	Feaelloidea	539	0.7021
Protogarypinus giganteus	Garypinidae	Garypinoidea	565	0.6612
Pseudogarypinus frontalis	Garypinidae	Garypinoidea	748	0.4878
Larca granulata	Larcidae	Garypinoidea	551	0.6731
Garypus californicus	Garypidae	Garypoidea	887	0.0951
Synsphyronus apimelus	Garypidae	Garypoidea	699	0.4575
Afrogarypus subimpressus	Geogarypidae	Garypoidea	812	0.379
Geogarypus maculatus	Geogarypidae	Garypoidea	901	0.1143
Apolpium sp.	Hesperolpiidae	Garypoidea	874	0.2052
Bochica withi	Bochicidae	Neobisioidea	890	0.147
Gymnobisium sp.	Gymnobisiidae	Neobisioidea	840	0.3005
Indohya sp.	Hyidae	Neobisioidea	221	0.8951
Dhanus sumatranus	Ideoroncidae	Neobisioidea	527	0.7189
Microbisium brunneum	Neobisiidae	Neobisioidea	735	0.5175
Microbisium sp.	Neobisiidae	Neobisioidea	792	0.3832
Microcreagrinae sp.	Neobisiidae	Neobisioidea	801	0.386
Novobisium sp.	Neobisiidae	Neobisioidea	708	0.5245
Parahya submersa	Parahyidae	Neobisioidea	831	0.3179
Ideobisium crassimanum	Syarinidae	Neobisioidea	887	0.1305
Cheiridiidae sp.	Cheiridiidae	Sternophoroidea + Cheiridioidea	795	0.4429
Sternophoridae sp.	Sternophoridae	Sternophoroidea + Cheiridioidea	733	0.3714

### Sheet: G4 (65% compelte)
Species	Family	Group	Loci	Proportion gaps/missing
Oratemnus curtus	Atemnidae	Cheliferoidea	748	0.312
Chelifer cancroides	Cheliferidae	Cheliferoidea	95	0.9547
Cheliferidae sp.	Cheliferidae	Cheliferoidea	635	0.5095
Parachelifer persimilis	Cheliferidae	Cheliferoidea	580	0.6075
Protochelifer sp.	Cheliferidae	Cheliferoidea	716	0.3439
Chernetidae sp. A	Chernetidae	Cheliferoidea	654	0.4257
Chernetidae sp. B	Chernetidae	Cheliferoidea	670	0.5023
Conicochernes crassus	Chernetidae	Cheliferoidea	576	0.6114
Haplochernes kraepelini	Chernetidae	Cheliferoidea	616	0.5589
Hesperochernes sp.	Chernetidae	Cheliferoidea	715	0.3484
Lamprochernes savignyi	Chernetidae	Cheliferoidea	773	0.1203
Cacodemonius segmentidentatus	Withiidae	Cheliferoidea	643	0.2833
Chthoniidae sp.	Chthoniidae	Chthonoidea	377	0.7925
Ephippiochthonius tetrachelatus	Chthoniidae	Chthonoidea	756	0.3531
Lagynochthonius australicus	Chthoniidae	Chthonoidea	791	0.1183
Lechytia hoffi	Chthoniidae	Chthonoidea	742	0.3552
Pseudotyrannochthonius sp. A	Pseudotyrannochthoniidae	Chthonoidea	787	0.1158
Pseudotyrannochthonius sp. B	Pseudotyrannochthoniidae	Chthonoidea	274	0.7103
Feaella (Tetrafeaella) capensis	Feaellidae	Feaelloidea	742	0.3634
Pseudogarypus banksi	Pseudogarypidae	Feaelloidea	500	0.6911
Protogarypinus giganteus	Garypinidae	Garypinoidea	522	0.6527
Pseudogarypinus frontalis	Garypinidae	Garypinoidea	683	0.475
Larca granulata	Larcidae	Garypinoidea	511	0.6646
Garypus californicus	Garypidae	Garypoidea	810	0.0785
Synsphyronus apimelus	Garypidae	Garypoidea	648	0.4311
Afrogarypus subimpressus	Geogarypidae	Garypoidea	744	0.3609
Geogarypus maculatus	Geogarypidae	Garypoidea	817	0.1
Apolpium sp.	Hesperolpiidae	Garypoidea	800	0.1797
Bochica withi	Bochicidae	Neobisioidea	811	0.1287
Gymnobisium sp.	Gymnobisiidae	Neobisioidea	763	0.288
Indohya sp.	Hyidae	Neobisioidea	210	0.8896
Dhanus sumatranus	Ideoroncidae	Neobisioidea	498	0.7045
Microbisium brunneum	Neobisiidae	Neobisioidea	673	0.5101
Microbisium sp.	Neobisiidae	Neobisioidea	729	0.3606
Microcreagrinae sp.	Neobisiidae	Neobisioidea	727	0.3733
Novobisium sp.	Neobisiidae	Neobisioidea	663	0.5001
Parahya submersa	Parahyidae	Neobisioidea	749	0.3108
Ideobisium crassimanum	Syarinidae	Neobisioidea	805	0.1142
Cheiridiidae sp.	Cheiridiidae	Sternophoroidea + Cheiridioidea	730	0.4233
Sternophoridae sp.	Sternophoridae	Sternophoroidea + Cheiridioidea	666	0.3603

### Sheet: G3 (70% complete)
Species	Family	Group	Loci	Proportion gaps/missing
Oratemnus curtus	Atemnidae	Cheliferoidea	621	0.2862
Chelifer cancroides	Cheliferidae	Cheliferoidea	81	0.9526
Cheliferidae sp.	Cheliferidae	Cheliferoidea	533	0.4899
Parachelifer persimilis	Cheliferidae	Cheliferoidea	503	0.5865
Protochelifer sp.	Cheliferidae	Cheliferoidea	600	0.3237
Chernetidae sp. A	Chernetidae	Cheliferoidea	559	0.3906
Chernetidae sp. B	Chernetidae	Cheliferoidea	576	0.4724
Conicochernes crassus	Chernetidae	Cheliferoidea	507	0.5813
Haplochernes kraepelini	Chernetidae	Cheliferoidea	525	0.5382
Hesperochernes sp.	Chernetidae	Cheliferoidea	610	0.3137
Lamprochernes savignyi	Chernetidae	Cheliferoidea	648	0.0848
Cacodemonius segmentidentatus	Withiidae	Cheliferoidea	527	0.2742
Chthoniidae sp.	Chthoniidae	Chthonoidea	331	0.7786
Ephippiochthonius tetrachelatus	Chthoniidae	Chthonoidea	633	0.3276
Lagynochthonius australicus	Chthoniidae	Chthonoidea	651	0.1076
Lechytia hoffi	Chthoniidae	Chthonoidea	620	0.3358
Pseudotyrannochthonius sp. A	Pseudotyrannochthoniidae	Chthonoidea	650	0.0981
Pseudotyrannochthonius sp. B	Pseudotyrannochthoniidae	Chthonoidea	215	0.7264
Feaella (Tetrafeaella) capensis	Feaellidae	Feaelloidea	622	0.3415
Pseudogarypus banksi	Pseudogarypidae	Feaelloidea	443	0.6691
Protogarypinus giganteus	Garypinidae	Garypinoidea	457	0.6256
Pseudogarypinus frontalis	Garypinidae	Garypinoidea	584	0.4464
Larca granulata	Larcidae	Garypinoidea	448	0.6404
Garypus californicus	Garypidae	Garypoidea	670	0.0664
Synsphyronus apimelus	Garypidae	Garypoidea	551	0.3988
Afrogarypus subimpressus	Geogarypidae	Garypoidea	620	0.3369
Geogarypus maculatus	Geogarypidae	Garypoidea	671	0.0809
Apolpium sp.	Hesperolpiidae	Garypoidea	668	0.1432
Bochica withi	Bochicidae	Neobisioidea	672	0.1009
Gymnobisium sp.	Gymnobisiidae	Neobisioidea	635	0.2627
Indohya sp.	Hyidae	Neobisioidea	186	0.8815
Dhanus sumatranus	Ideoroncidae	Neobisioidea	437	0.6856
Microbisium brunneum	Neobisiidae	Neobisioidea	567	0.4982
Microbisium sp.	Neobisiidae	Neobisioidea	616	0.3315
Microcreagrinae sp.	Neobisiidae	Neobisioidea	607	0.3531
Novobisium sp.	Neobisiidae	Neobisioidea	566	0.475
Parahya submersa	Parahyidae	Neobisioidea	625	0.2794
Ideobisium crassimanum	Syarinidae	Neobisioidea	665	0.0868
Cheiridiidae sp.	Cheiridiidae	Sternophoroidea + Cheiridioidea	621	0.3981
Sternophoridae sp.	Sternophoridae	Sternophoroidea + Cheiridioidea	550	0.3393

### Sheet: G2 (75% complete)
Species	Family	Group	Loci	Proportion gaps/missing
Oratemnus curtus	Atemnidae	Cheliferoidea	439	0.2802
Chelifer cancroides	Cheliferidae	Cheliferoidea	56	0.955
Cheliferidae sp.	Cheliferidae	Cheliferoidea	391	0.4816
Parachelifer persimilis	Cheliferidae	Cheliferoidea	378	0.5687
Protochelifer sp.	Cheliferidae	Cheliferoidea	431	0.3115
Chernetidae sp. A	Chernetidae	Cheliferoidea	399	0.3736
Chernetidae sp. B	Chernetidae	Cheliferoidea	418	0.4513
Conicochernes crassus	Chernetidae	Cheliferoidea	371	0.5695
Haplochernes kraepelini	Chernetidae	Cheliferoidea	380	0.5328
Hesperochernes sp.	Chernetidae	Cheliferoidea	435	0.2969
Lamprochernes savignyi	Chernetidae	Cheliferoidea	461	0.0746
Cacodemonius segmentidentatus	Withiidae	Cheliferoidea	359	0.2878
Chthoniidae sp.	Chthoniidae	Chthonoidea	247	0.7746
Ephippiochthonius tetrachelatus	Chthoniidae	Chthonoidea	449	0.3183
Lagynochthonius australicus	Chthoniidae	Chthonoidea	460	0.0973
Lechytia hoffi	Chthoniidae	Chthonoidea	446	0.3191
Pseudotyrannochthonius sp. A	Pseudotyrannochthoniidae	Chthonoidea	456	0.0935
Pseudotyrannochthonius sp. B	Pseudotyrannochthoniidae	Chthonoidea	148	0.735
Feaella (Tetrafeaella) capensis	Feaellidae	Feaelloidea	432	0.3406
Pseudogarypus banksi	Pseudogarypidae	Feaelloidea	328	0.6576
Protogarypinus giganteus	Garypinidae	Garypinoidea	348	0.5983
Pseudogarypinus frontalis	Garypinidae	Garypinoidea	418	0.4396
Larca granulata	Larcidae	Garypinoidea	329	0.6389
Garypus californicus	Garypidae	Garypoidea	470	0.0599
Synsphyronus apimelus	Garypidae	Garypoidea	393	0.3819
Afrogarypus subimpressus	Geogarypidae	Garypoidea	437	0.3399
Geogarypus maculatus	Geogarypidae	Garypoidea	469	0.0757
Apolpium sp.	Hesperolpiidae	Garypoidea	468	0.1276
Bochica withi	Bochicidae	Neobisioidea	471	0.0911
Gymnobisium sp.	Gymnobisiidae	Neobisioidea	450	0.2533
Indohya sp.	Hyidae	Neobisioidea	143	0.8763
Dhanus sumatranus	Ideoroncidae	Neobisioidea	335	0.673
Microbisium brunneum	Neobisiidae	Neobisioidea	405	0.5106
Microbisium sp.	Neobisiidae	Neobisioidea	436	0.3233
Microcreagrinae sp.	Neobisiidae	Neobisioidea	433	0.3349
Novobisium sp.	Neobisiidae	Neobisioidea	412	0.4628
Parahya submersa	Parahyidae	Neobisioidea	436	0.2747
Ideobisium crassimanum	Syarinidae	Neobisioidea	466	0.0783
Cheiridiidae sp.	Cheiridiidae	Sternophoroidea + Cheiridioidea	439	0.3923
Sternophoridae sp.	Sternophoridae	Sternophoroidea + Cheiridioidea	391	0.3141

### Sheet: G1 (80% complete)
Species	Family	Group	Loci	Proportion gaps/missing
Oratemnus curtus	Atemnidae	Cheliferoidea	235	0.2436
Chelifer cancroides	Cheliferidae	Cheliferoidea	36	0.945
Cheliferidae sp.	Cheliferidae	Cheliferoidea	213	0.433
Parachelifer persimilis	Cheliferidae	Cheliferoidea	210	0.548
Protochelifer sp.	Cheliferidae	Cheliferoidea	239	0.2597
Chernetidae sp. A	Chernetidae	Cheliferoidea	218	0.3486
Chernetidae sp. B	Chernetidae	Cheliferoidea	230	0.4006
Conicochernes crassus	Chernetidae	Cheliferoidea	212	0.5263
Haplochernes kraepelini	Chernetidae	Cheliferoidea	207	0.5128
Hesperochernes sp.	Chernetidae	Cheliferoidea	236	0.2449
Lamprochernes savignyi	Chernetidae	Cheliferoidea	242	0.0384
Cacodemonius segmentidentatus	Withiidae	Cheliferoidea	183	0.2881
Chthoniidae sp.	Chthoniidae	Chthonoidea	157	0.7322
Ephippiochthonius tetrachelatus	Chthoniidae	Chthonoidea	238	0.2982
Lagynochthonius australicus	Chthoniidae	Chthonoidea	239	0.0689
Lechytia hoffi	Chthoniidae	Chthonoidea	233	0.3086
Pseudotyrannochthonius sp. A	Pseudotyrannochthoniidae	Chthonoidea	235	0.082
Pseudotyrannochthonius sp. B	Pseudotyrannochthoniidae	Chthonoidea	76	0.7266
Feaella (Tetrafeaella) capensis	Feaellidae	Feaelloidea	229	0.3133
Pseudogarypus banksi	Pseudogarypidae	Feaelloidea	192	0.6265
Protogarypinus giganteus	Garypinidae	Garypinoidea	199	0.5426
Pseudogarypinus frontalis	Garypinidae	Garypinoidea	231	0.3826
Larca granulata	Larcidae	Garypinoidea	190	0.6063
Garypus californicus	Garypidae	Garypoidea	245	0.0331
Synsphyronus apimelus	Garypidae	Garypoidea	207	0.3405
Afrogarypus subimpressus	Geogarypidae	Garypoidea	231	0.3152
Geogarypus maculatus	Geogarypidae	Garypoidea	243	0.0469
Apolpium sp.	Hesperolpiidae	Garypoidea	243	0.0974
Bochica withi	Bochicidae	Neobisioidea	244	0.0639
Gymnobisium sp.	Gymnobisiidae	Neobisioidea	235	0.2199
Indohya sp.	Hyidae	Neobisioidea	97	0.8395
Dhanus sumatranus	Ideoroncidae	Neobisioidea	190	0.6443
Microbisium brunneum	Neobisiidae	Neobisioidea	224	0.4883
Microbisium sp.	Neobisiidae	Neobisioidea	230	0.2933
Microcreagrinae sp.	Neobisiidae	Neobisioidea	225	0.3224
Novobisium sp.	Neobisiidae	Neobisioidea	222	0.4365
Parahya submersa	Parahyidae	Neobisioidea	227	0.2539
Ideobisium crassimanum	Syarinidae	Neobisioidea	244	0.0474
Cheiridiidae sp.	Cheiridiidae	Sternophoroidea + Cheiridioidea	231	0.3819
Sternophoridae sp.	Sternophoridae	Sternophoroidea + Cheiridioidea	209	0.2727
