## Supplementary Table S3 for "Taxonomic sampling and rare genomic changes overcome long-branch attraction in the phylogenetic placement of pseudoscorpions"

### Sheet: Original table
Class	Gene Abbr	Gene name	Euperipatoides	Drosophila	Tribolium	Apis	Strigamia	Glomeris	Nymphon	Stylopallene	Meridonale	Tanystylum	Phoxichilidium	Tachypleus	Limulus	Ixodes	Galendromus	Tetranychus	Phalangium	Neobisium	Hesperochernes	Conicochernes	Mesobuthus	Centruroides	Pholcus	Parasteatoda	Aphonopelma	Phrynus	Charinus ioannaticus	Charinus israelensis
ANTP	Abox	CG34031	1	1	1	1	1	1	0	0	1	0	1	0	3	1	1	1	0	0	0	0	1	1	1	1	0	0	1	1
ANTP	Barhl	BarH1,BarH2	1	2	1	1	2	2	3	2	3	2	3	6	8	2	2	2	2	0	0	1	2	3	2	2	2	4	3	5		Copies
ANTP	Bari	CG11085	1	1	1	1	1	0	0	0	0	0	0	0	1	1	1	1	0	0	0	1	1	1	1	1	0	0	1	1		0
ANTP	Barx		0	0	0	0	0	0	0	0	0	0	0	0	0	2	0	0	0	0	0	0	1	1	0	1	0	0	0	0		1
ANTP	Bsx	brain-specific homeobox	2	1	1	1	1	0	1	0	1	1	0	1	2	1	1	3	1	0	0	1	1	0	1	0	1	0	0	1		2
ANTP	Cdx	caudal	1	1	2	1	3	1	1	1	0	2	1	4	4	3	2	1	1	1	1	0	2	2	1	1	1	1	1	1		3
ANTP	Dbx	CG12361	1	1	1	1	1	1	1	0	0	0	1	3	2	1	1	1	1	1	0	1	3	2	2	2	2	0	2	3		4
ANTP	Dlx	Distal-less	1	1	1	1	1	1	1	1	1	1	1	4	3	2	1	2	1	0	0	1	1	1	1	1	1	1	1	1		5+
ANTP	Emx	E5, empty spiracles	1	2	1	1	1	1	2	1	2	2	2	6	6	2	1	0	1	0	1	2	2	4	2	4	4	4	4	4
ANTP	En	engrailed	1	2	2	2	1	1	1	1	1	1	1	7	6	1	1	1	1	1	0	2	1	2	2	2	2	1	2	2
ANTP	Evx	even-skipped	1	1	1	1	3	1	1	0	0	1	1	2	2	1	1	1	1	0	0	0	1	1	1	1	2	2	0	1
ANTP	Gbx	unplugged	1	1	1	1	1	1	1	1	1	1	1	5	4	1	1	1	1	0	0	0	2	2	2	2	2	3	2	1
ANTP	Gsx	intermediate neuroblasts defective	1	1	1	1	3	1	1	1	1	1	1	2	2	2	1	1	1	0	0	0	1	2	1	1	0	1	0	1
ANTP	Hhex	CG7056	1	1	1	1	1	1	1	1	1	1	1	0	1	0	0	1	1	1	1	0	1	1	1	1	1	1	1	1
ANTP	Hlx	Homeodomain protein 2.0	1	1	1	1	1	1	1	1	1	0	1	2	2	0	0	1	1	0	0	0	1	1	0	0	1	2	1	1
ANTP	Hox1	labial	1	1	1	1	1	1	1	1	1	1	1	3	3	1	1	1	1	0	1	2	2	2	1	2	2	2	0	2
ANTP	Hox2	proboscipedia	1	1	1	1	1	1	1	1	1	1	1	3	3	1	1	1	1	1	0	1	2	2	2	2	2	1	0	2
ANTP	Hox3	zerknuellt, zerknuellt-related, bicoid	1	3	2	1	2	1	1	1	1	1	1	1	3	1	1	0	1	0	0	0	2	1	1	2	2	2	2	2
ANTP	Hox4	Deformed	1	1	1	1	1	1	1	0	1	1	1	4	5	1	1	1	1	0	0	2	2	2	2	2	2	2	2	2
ANTP	Hox5	Sex combs reduced	1	1	1	1	1	1	0	1	1	1	1	3	3	1	1	1	1	1	1	0	2	2	2	2	2	2	2	2
ANTP	Hox6-8 (1)	fushi tarazu	1	1	1	1	1	1	1	1	1	1	1	1	1	1	1	2	1	0	0	2	2	2	1	1	1	2	1	1
ANTP	Hox6-8 (2)	Antennapedia	1	1	1	1	1	1	0	1	0	0	1	2	2	1	1	2	1	0	0	2	2	2	2	2	1	2	1	1
ANTP	Hox6-8 (3)	Ultrabithorax	1	1	1	1	1	1	0	0	0	0	0	2	3	1	1	1	1	0	0	1	2	2	1	2	2	2	1	2
ANTP	Hox6-8 (4)	AbdominalA	1	1	1	1	1	1	0	0	0	0	0	2	2	1	1	0	1	0	0	2	2	2	2	2	2	2	0	2
ANTP	Hox9-13	AbdominalB	1	1	1	1	1	1	1	1	0	0	1	4	3	1	1	1	1	0	1	1	2	2	1	2	1	2	1	2
ANTP	Lbx	ladybird early, ladybird late	1	2	1	1	1	1	1	1	0	1	1	2	4	1	1	1	1	1	0	1	2	2	2	1	2	1	0	2
ANTP	Meox	buttonless	1	1	1	1	2	1	0	0	0	0	0	2	1	1	0	1	1	0	0	1	0	1	1	1	0	0	1	1
ANTP	Mnx	extra-extra	1	1	1	1	1	1	0	1	0	0	1	1	2	1	1	2	1	0	0	0	1	2	1	1	0	0	2	1
ANTP	Msx	Drop	1	1	2	1	1	1	1	2	2	2	2	4	6	2	2	2	1	1	0	2	5	5	4	3	4	3	3	6
ANTP	Msxlx	CG15696	0	1	1	1	1	0	0	0	0	0	0	0	0	0	2	0	0	0	0	0	1	1	0	0	0	0	0	1
ANTP	Nedx	CG13424	1	1	1	1	1	1	1	0	1	0	1	2	3	0	0	0	0	1	0	0	0	0	1	1	1	1	1	1
ANTP	Nk1	slouch	1	1	1	1	1	1	1	1	0	1	1	2	4	1	1	1	1	1	0	1	2	2	2	2	1	0	0	1
ANTP	Nk2.1	scarecrow	1	1	1	1	1	1	1	0	1	1	1	6	5	1	2	2	1	0	0	1	1	1	1	1	1	1	0	0
ANTP	Nk2.2	ventral nervous system defective	1	1	1	1	2	1	0	0	0	1	1	3	3	1	1	1	1	0	0	2	2	2	2	2	1	1	0	1
ANTP	Nk3	bagpipe	0	1	1	1	1	1	1	1	0	0	1	2	3	1	0	0	1	1	0	0	0	1	1	1	3	2	0	1
ANTP	Nk4	tinman	1	1	1	1	1	1	1	0	1	0	1	0	0	1	1	0	0	0	0	0	1	1	2	1	2	1	1	2
ANTP	Nk5/Hmx	H6-like-homeobox	1	1	1	0	1	1	0	0	1	0	0	5	4	0	1	2	1	0	0	0	2	2	2	2	0	0	2	3
ANTP	Nk6	HGTX	1	1	1	1	1	1	1	1	1	1	1	2	3	1	1	2	1	0	0	2	3	3	2	2	1	3	2	2
ANTP	Nk7	Nk7.1	1	1	1	0	1	1	1	0	0	1	1	3	3	2	1	1	0	0	0	1	2	2	2	2	2	2	2	2
ANTP	Nk8	Nk8	0	0	0	0	0	0	0	0	0	0	0	0	0	0	0	0	0	0	0	0	1	1	0	0	0	0	0	0
ANTP	Noto	CG18599	0	1	1	1	3	1	0	1	1	1	1	3	2	1	1	3	1	0	0	0	1	1	1	2	1	1	0	0
ANTP	Ro	rough	0	1	1	1	1	1	1	0	0	1	1	1	1	1	0	1	0	0	0	0	0	1	1	1	1	0	0	0
ANTP	Tlx	C15	1	1	1	1	1	1	0	1	0	0	1	0	2	1	1	1	1	0	0	1	2	2	2	2	2	2	2	2
CERS	Cers	Longevity assurance gene 1	1	1	2	1	1	1	1	2	2	2	2	0	1	2	1	1	1	0	0	3	0	1	0	1	1	1	0	0
CUT	Cmp	defective proventriculus	1	1	1	1	1	1	1	2	1	1	1	1	2	2	1	1	2	1	0	2	1	2	2	1	1	1	2	1
CUT	Cux	cut	2	1	1	1	1	1	0	1	0	0	1	7	10	1	1	1	1	1	0	1	2	2	2	2	0	1	1	2
CUT	Onecut	onecut	1	1	1	1	1	1	1	0	1	0	1	4	5	1	1	1	1	0	0	2	2	2	2	2	1	1	0	1
HNF	Hmbox		1	0	0	0	1	1	1	1	1	1	1	1	1	2	1	1	1	0	1	0	2	2	2	2	1	2	2	2
LIM	Isl	islet/Tailup	0	0	1	1	1	0	0	0	0	0	0	0	0	0	0	0	1	0	0	0	1	1	1	1	0	0	0	0
LIM	Lhx1/5	Lim1	1	1	1	1	1	2	1	1	1	1	1	4	6	1	2	1	1	0	0	1	2	3	2	3	2	2	1	2
LIM	Lhx2/9	apterous	1	1	2	1	1	1	1	0	0	1	1	2	6	1	1	1	1	0	0	2	3	2	3	3	2	4	1	3
LIM	Lhx3/4	Lim3	1	1	1	1	1	1	1	1	0	1	1	5	5	1	1	0	1	1	0	1	2	2	2	2	1	1	0	1
LIM	Lhx6/8	Arrowhead	1	1	1	2	1	1	1	1	1	2	1	2	3	1	1	1	1	0	0	1	2	2	1	1	1	1	1	1
LIM	Lmx	CG32105, CG4328	1	2	2	1	1	1	1	1	1	0	1	2	1	1	1	1	1	0	0	1	1	1	1	1	1	1	1	1
POU	Pou2	nubbin, POU domain protein 2	1	2	1	1	1	1	1	0	1	1	1	7	6	1	1	2	1	0	0	2	1	1	1	1	1	2	1	2
POU	Pou3	ventral veins lacking	2	1	1	1	1	1	1	1	2	1	1	6	2	1	1	1	1	2	0	1	1	1	1	2	1	2	2	2
POU	Pou4	abnormal chemosensory jump 6	1	1	2	1	1	0	0	0	0	0	1	2	2	1	1	2	1	0	0	1	2	2	2	2	0	0	0	1
POU	Pou6	pou domain motif 3	1	1	2	1	1	1	1	1	0	1	1	3	2	1	0	1	1	0	1	1	1	1	1	1	1	1	1	1
PRD	Arx	aristaless, PvuII-PstI homology 13	3	2	2	2	1	1	3	1	1	1	2	4	4	3	3	1	1	0	0	1	3	2	1	3	1	4	2	2
PRD	CG11294	CG11294	0	1	1	1	1	0	0	0	0	0	0	0	0	0	0	0	0	0	0	0	1	1	1	1	0	0	0	1
PRD	Dmbx	Dmbx	1	0	0	0	1	1	0	1	0	1	1	2	1	0	0	1	1	0	0	0	1	0	1	2	1	1	1	1
PRD	Drgx	CG34340	3	1	1	1	1	0	0	0	0	0	2	3	1	1	1	1	1	0	0	0	2	2	1	2	0	1	0	1
PRD	Gsc	Goosecoid	1	1	1	1	1	1	0	0	0	0	0	1	1	1	0	2	1	0	0	1	1	1	1	1	0	1	1	1
PRD	Hbn	homeobrain	1	1	1	1	1	1	0	0	0	1	1	0	0	0	1	0	1	0	0	0	1	1	1	1	1	1	0	1
PRD	Otp	orthopedia	1	1	1	1	1	1	1	1	0	1	1	3	3	1	1	2	0	0	0	1	2	2	1	1	0	0	0	1
PRD	Otx	ocelliless	1	1	2	2	3	2	1	1	0	1	1	5	6	1	2	1	1	0	0	2	2	2	2	2	2	2	2	2
PRD	Pax2/5/8	shaven	0	1	1	1	1	0	0	0	0	0	0	0	0	0	0	0	1	0	0	0	0	0	0	0	0	0	0	0
PRD	Pax3/7	gooseberry,gooseberry-neuro,paired	1	3	3	3	2	1	1	1	0	0	1	2	2	1	0	2	2	1	0	2	2	2	0	1	1	1	1	1
PRD	Pax4/6	eyeless,twin of eyeless, eyegone, twin of eyegone	1	4	3	3	3	5	4	4	4	4	4	9	11	2	2	2	2	0	0	2	3	3	3	3	3	3	3	4
PRD	Phox	Putative homeodomain protein	1	1	1	1	1	0	0	1	1	0	1	4	3	1	1	2	1	0	0	0	2	1	2	2	2	1	0	2
PRD	Pitx	Pitx1	1	1	1	1	1	2	0	1	0	0	1	3	3	1	1	1	1	1	0	1	2	2	2	2	2	2	2	2
PRD	Prop	CG32532	1	1	1	1	1	0	0	0	0	1	1	3	3	0	1	2	1	0	0	0	2	1	1	2	0	0	0	0
PRD	Prrx	CG9876	1	1	1	1	1	1	1	0	1	0	1	3	2	1	0	0	1	1	0	1	1	1	1	1	1	1	1	1
PRD	Rax	Retinal Homeobox	2	1	1	1	1	0	2	1	1	0	1	2	4	2	1	2	1	0	1	2	2	2	2	2	1	1	2	2
PRD	Repo	reversed polarity	0	1	1	1	1	0	0	1	1	0	1	1	4	0	1	1	0	0	1	1	1	1	1	1	1	1	1	1
PRD	Shox	CG34367	1	1	1	1	1	0	0	1	1	0	1	3	3	0	1	2	1	0	0	0	1	1	1	2	0	1	1	1
PRD	Uncx	Ods-site homeobox, unc-4	2	1	1	1	2	2	1	2	1	1	2	3	4	1	1	1	1	0	0	0	2	2	2	2	1	2	1	2
PRD	Vsx	tailup, Vsx1, Vsx2	1	2	1	1	1	1	1	1	1	1	1	3	3	1	1	1	1	1	0	2	2	2	1	1	0	1	1	1
PROS	Prox	prospero	0	1	1	1	1	0	0	0	0	0	0	0	0	1	0	0	1	1	1	1	1	2	1	1	0	0	0	0
SINE	Six1/2	sine oculis	1	1	1	1	1	1	1	1	1	1	1	6	5	0	1	1	1	1	0	2	2	2	2	2	2	2	1	2
SINE	Six3/6	Optix	1	1	1	1	1	1	1	1	0	1	1	6	6	1	1	1	1	0	0	2	2	2	2	2	0	1	1	2
SINE	Six4/5	Six4	1	1	1	1	1	1	1	1	1	1	1	4	4	1	1	1	1	0	1	0	1	2	1	1	1	2	2	2
SINE	Six7	Six7	0	0	0	0	0	0	0	0	0	0	0	0	0	0	0	0	0	0	0	0	1	1	0	0	0	0	0	0
TALE	Irx	araucan, caupolican, mirror	1	3	2	2	2	2	3	2	3	3	3	10	4	3	4	2	2	1	0	4	6	6	4	4	6	6	4	8
TALE	Meis	homothorax	1	1	1	1	1	1	1	1	1	1	1	3	3	0	1	1	1	2	2	2	2	2	2	2	2	2	2	2
TALE	Mkx	CG11617	1	1	1	0	1	0	0	0	0	3	0	1	0	1	0	0	1	0	0	0	1	1	0	0	0	0	0	0
TALE	Pbx	extradenticle	1	1	1	1	1	1	1	1	1	1	1	4	5	1	1	1	1	2	1	2	2	2	2	2	2	2	1	2
TALE	Pknox	Pknox	1	1	1	1	1	2	2	2	2	2	2	5	7	1	2	2	1	0	0	0	1	0	0	1	0	3	2	4
TALE	Tgif	achintya, vismay	0	2	2	1	1	1	1	1	1	1	1	6	5	1	1	1	1	1	1	1	2	1	1	1	1	1	1	1
ZF	Zfhx	Zn finger homeodomain 1, Zn finger homeodomain 2	2	2	2	2	2	2	2	2	2	2	2	7	4	2	1	1	1	1	1	2	3	3	4	2	3	3	1	3
